# A human stem cell resource to decipher the biochemical and cellular basis of neurodevelopmental defects in Lowe Syndrome

**DOI:** 10.1101/2021.08.19.456986

**Authors:** Bilal M. Akhtar, Priyanka Bhatia, Shubhra Acharya, Sanjeev Sharma, Yojet Sharma, BS Aswathy, Kavina Ganapathy, Anil Vasudevan, Padinjat Raghu

## Abstract

Human brain development is a complex process where multiple cellular and developmental events are co-ordinated to generate normal structure and function. Alteration in any of these events can impact brain development, manifesting clinically as neurodevelopmental disorders. Human genetic disorders of lipid metabolism often present with features of altered brain function. Lowe syndrome (LS), is a X-linked recessive disease with features of altered brain function. LS results from mutations in *OCRL1* that encodes a phosphoinositide 5-phosphatase enzyme. However, the cellular mechanisms by which loss of *OCRL1* leads to brain defects remain unknown. Human brain development involves several cellular and developmental features not conserved in other species and understanding such mechanisms remains a challenge. Rodent models of LS have been generated, but failed to recapitulate features of the human disease. Here we describe the generation of human stem cell lines from LS patients. Further, we present biochemical characterization of lipid metabolism in patient cell lines and demonstrate their use as a “*disease-in-a-dish*” model for understanding the mechanism by which loss of *OCRL1* leads to altered cellular and physiological brain development.
