## Supplemental Table 4 for "A human stem cell resource to decipher the biochemical and cellular basis of neurodevelopmental defects in Lowe Syndrome"

### Sheet: Source parameters
Curtain gas (CUR)	37
Collision Gas (CAD)	medium
Ion Spray Voltage (IS)	5200
Temperature (TEM)	300
Ion Source Gas 1 (GS1)	20
Ion Source Gas 2 (GS2)	20

### Sheet: iPSC
MRM settings for PIP and PIP2 species
Q1 mass (Da)	Q3 Mass	Dwell time (msec)	Species ID	DP	EP	CE	CXP
	(Da)			(volts)	(volts)	(volts)	(volts)
1067.5	577.5	65	34_1 PIP2	60	11	37	15
1095.5	605.5	65	36_1 PIP2	60	11	37	15
1093.5	603.5	65	36_2 PIP2	60	11	37	15
1091.5	601.5	65	36_3 PIP2	60	11	37	15
1123.5	633.5	65	38_1 PIP2	60	11	37	15
1121.5	631.5	65	38_2 PIP2	60	11	37	15
1119.5	629.5	65	38_3 PIP2	60	11	37	15
1117.5	627.5	65	38_4 PIP2	60	11	37	15
959.5	577.5	65	34_1 PIP	140	12	29	12
987.5	605.5	65	36_1 PIP	140	12	29	12
985.5	603.5	65	36_2 PIP	140	12	29	12
983.5	601.5	65	36_3 PIP	140	12	29	12
1015.5	633.5	65	38_1 PIP	140	12	29	12
1013.5	631.5	65	38_2 PIP	140	12	29	12
1011.5	629.5	65	38_3 PIP	140	12	29	12
1009.5	627.5	65	38_4 PIP	140	12	29	12
1103.5	613.5	65	37_4 PIP2 ISD	60	11	37	15
995.5	613.5	65	37_4 PIP ISD	140	12	29	12
MRM settings for PE species
Q1 mass (Da)	Q3 Mass (Da)	Dwell time (msec)	Species ID	DP	EP	CE	CXP
				(volts)	(volts)	(volts)	(volts)
690.5	535.5	65	PE 31_1 ISD	140	12	29	12
706.5	551.5	65	PE 32_0	140	12	29	12
704.5	549.5	65	PE 32_1	140	12	29	12
734.5	579.5	65	PE 34_0	140	12	29	12
732.5	577.5	65	PE 34_1	140	12	29	12
730.5	575.5	65	PE 34_2	140	12	29	12
728.5	573.5	65	PE 34_3	140	12	29	12
762.5	607.5	65	PE 36_0	140	12	29	12
760.5	605.5	65	PE 36_1	140	12	29	12
758.5	603.5	65	PE 36_2	140	12	29	12
756.5	601.5	65	PE 36_3	140	12	29	12
754.5	599.5	65	PE 36_4	140	12	29	12
788.5	633.5	65	PE 38_1	140	12	29	12
786.5	631.5	65	PE 38_2	140	12	29	12
784.5	629.5	65	PE 38_3	140	12	29	12
782.5	627.5	65	PE 38_4	140	12	29	12
780.5	625.5	65	PE 38_5	140	12	29	12

### Sheet: NSC
MRM settings for PIP and PIP2 species
Q1 mass (Da)	Q3 Mass (Da)	Dwell time (msec)	Species ID	DP	EP	CE	CXP
				(volts)	(volts)	(volts)	(volts)
1039.5	549.5	65	32_1 PIP2	60	11	37	15
1067.5	577.5	65	34_1 PIP2	60	11	37	15
1065.5	575.5	65	34_2 PIP2	60	11	37	15
1063.5	573.5	65	34_3 PIP2	60	11	37	15
1097.5	607.5	65	36_0 PIP2	60	11	37	15
1095.5	605.5	65	36_1 PIP2	60	11	37	15
1093.5	603.5	65	36_2 PIP2	60	11	37	15
1091.5	601.5	65	36_3 PIP2	60	11	37	15
1089.5	599.5	65	36_4 PIP2	60	11	37	15
1087.5	597.5	65	36_5 PIP2	60	11	37	15
1123.5	633.5	65	38_1 PIP2	60	11	37	15
1121.5	631.5	65	38_2 PIP2	60	11	37	15
1119.5	629.5	65	38_3 PIP2	60	11	37	15
1117.5	627.5	65	38_4 PIP2	60	11	37	15
1115.5	625.5	65	38_5 PIP2	60	11	37	15
959.5	577.5	65	34_1 PIP	140	12	29	12
957.5	575.5	65	34_2 PIP	140	12	29	12
989.5	607.5	65	36_0 PIP	140	12	29	12
987.5	605.5	65	36_1 PIP	140	12	29	12
985.5	603.5	65	36_2 PIP	140	12	29	12
983.5	601.5	65	36_3 PIP	140	12	29	12
981.5	599.5	65	36_4 PIP	140	12	29	12
1015.5	633.5	65	38_1 PIP	140	12	29	12
1013.5	631.5	65	38_2 PIP	140	12	29	12
1011.5	629.5	65	38_3 PIP	140	12	29	12
1009.5	627.5	65	38_4 PIP	140	12	29	12
1007.5	625.5	65	38_5 PIP	140	12	29	12
1103.5	613.5	65	37_4 PIP2 ISD	60	11	37	15
995.5	613.5	65	37_4 PIP ISD	140	12	29	12
MRM settings for PE species
Q1 mass (Da)	Q3 Mass (Da)	Dwell time (msec)	Species ID	DP	EP	CE	CXP
				(volts)	(volts)	(volts)	(volts)
678.5	523.5	65	PE 30_0	140	12	29	12
676.5	521.5	65	PE 30_1	140	12	29	12
706.5	551.5	65	PE 30_0	140	12	29	12
704.5	549.5	65	PE 32_1	140	12	29	12
702.5	547.5	65	PE 32_2	140	12	29	12
700.5	545.5	65	PE 32_3	140	12	29	12
734.5	579.5	65	PE 34_0	140	12	29	12
732.5	577.5	65	PE 34_1	140	12	29	12
730.5	575.5	65	PE 34_2	140	12	29	12
728.5	573.5	65	PE 34_3	140	12	29	12
726.5	571.5	65	PE 34_4	140	12	29	12
762.5	607.5	65	PE 36_0	140	12	29	12
760.5	605.5	65	PE 36_1	140	12	29	12
758.5	603.5	65	PE 36_2	140	12	29	12
756.5	601.5	65	PE 36_3	140	12	29	12
754.5	599.5	65	PE 36_4	140	12	29	12
752.5	597.5	65	PE 36_5	140	12	29	12
790.5	635.5	65	PE 38_0	140	12	29	12
786.5	631.5	65	PE 38_2	140	12	29	12
784.5	629.5	65	PE 38_3	140	12	29	12
782.5	627.5	65	PE 38_4	140	12	29	12
780.5	625.5	65	PE 38_5	140	12	29	12
690.5	535.5	65	PE 31_1 ISD	140	12	29	12
